# RLKdb: A comprehensive curated receptor-like kinase family database

**DOI:** 10.1101/2023.12.18.572263

**Authors:** Zhiyuan Yin, Jinding Liu, Daolong Dou

## Abstract

Dear Editor,

Since the first plant receptor-like kinase (RLK) gene *ZmPK1* was cloned from *Zea mays* in 1990 (Walker & Zhang, 1990), this large gene family has been extensively studied and shown to play crucial roles in growth, development, and immunity (Tang *et al*., 2017). RLKs are widespread in the plant kingdom, while the biological functions of most RLKs remain largely elusive (Dievart *et al*., 2020). Given RLKs share a conserved monophyletic RLK/Pelle kinase domain, RLKs in several model plants are classified into distinct families by extracellular domains (ECDs) (Shiu & Bleecker, 2001). However, independent domain shuffling in specific lineages drives the origin of novel families, which raises a question: how about the landscape of RLKs in the whole plant kingdom? Previously, sequence homology-based methods have been widely used for RLK identification and classification, which probably will miss the distantly related proteins but with similar structures and potential novel families unmentioned in the literature. The academic community urgently requires a dedicated database for a systematic overview of the RLK gene family, providing data support for in-depth research on RLK genes. Here, we used a topology-based method to accurately isolate the RLKomes from proteomes. The obtained RLKomes were further classified into (sub)families based on ECD domains. We constructed a comprehensively curated plant RLK database (https://biotec.njau.edu.cn/rlkdb/), which contains valuable resources for investigating the origin and evolution of the RLK family and multiple online tools for personalized analysis.
