## Supplement Tables 1 and 2 for "RLKdb: A comprehensive curated receptor-like kinase family database"

### Sheet: Table S1
Table S1. The 300 plant genomes with chromosome-level assemblies used in this study.
Species	Taxon ID	Accession	Prefix	Database	RLKome	Proteome	RLKome percentage
Spirodela intermedia	51605	GCA_902729315.2	SintN01	NCBI	265	21894	0.0121038
Apium graveolens	4045	GCA_009905375.1	AgraN01	NCBI	15	1660	0.00903614
Daucus carota	79200	GCA_001625215.1	DcarE01	Ensembl	404	32108	0.0125825
Coriandrum sativum	4047	PMID31799788	CsatA01	CGDB	466	40747	0.0114364
Cocos nucifera	13894	GCA_008124465.1	CnucN01	NCBI	395	28016	0.0140991
Elaeis guineensis	51953	GCF_000442705.1	EguiA01	NCBI	487	26381	0.0184603
Phoenix dactylifera	42345	PMID35371149	PdacA01	DPGH	15	28595	0.000524567
Asparagus officinalis	4686	GCA_001876935.1	AoffE01	Ensembl	206	24141	0.0085332
Dendrobium chrysotoxum	161865	GCA_019925795.1	DchrN01	NCBI	213	30041	0.00709031
Dendrobium nobile	94219	GCA_022539455.1	DnobN01	NCBI	307	29476	0.0104153
Vanilla planifolia	51239	GCA_016413885.1	VplaN01	NCBI	254	29180	0.00870459
Arctium lappa	4217	GCA_023525745.1	AlapN01	NCBI	361	46935	0.00769149
Centaurea solstitialis	347529	GCA_030169165.1	CsolN01	NCBI	413	33537	0.0123148
Cichorium intybus	13427	GCA_023525715.1	CintN01	NCBI	393	53946	0.00728506
Cynara cardunculus	59895	GCA_001531365.1	CcarE01	Ensembl	320	26505	0.0120732
Helianthus annuus	4232	GCA_002127325.2	HannE01	Ensembl	800	70864	0.0112892
Helianthus annuus	4232	GCA_026651805.1	HannN02	NCBI	816	75571	0.0107978
Helianthus annuus	4232	GCA_026652165.1	HannN03	NCBI	829	60984	0.0135937
Helianthus annuus	4232	GCA_026651665.1	HannN05	NCBI	747	59211	0.0126159
Helianthus annuus	4232	GCA_026651695.1	HannN01	NCBI	816	80694	0.0101123
Helianthus annuus	4232	GCA_026538245.1	HannN04	NCBI	802	62113	0.012912
Lactuca saligna	75948	GCA_949927565.1	LsalN01	NCBI	467	42908	0.0108838
Lactuca sativa	4236	GCA_002870075.2	LsatE01	Ensembl	544	38293	0.0142063
Mikania micrantha	192012	GCA_009363875.1	MmicN01	NCBI	616	46330	0.0132959
Smallanthus sonchifolius	185202	GCA_023525975.1	SsonN01	NCBI	940	89959	0.0104492
Arabidopsis arenosa	38785	GCA_905216605.1	AareN01	NCBI	239	22471	0.0106359
Arabidopsis suecica	45249	GCA_019202805.1	AsueN01	NCBI	765	56762	0.0134773
Arabidopsis thaliana	3702	GCA_000001735.1	AthaE01	Ensembl	408	27628	0.0147676
Arabidopsis thaliana	3702	GCA_001651475.1	AthaN02	NCBI	395	26966	0.0146481
Arabidopsis thaliana	3702	GCA_904420315.1	AthaN01	NCBI	217	22306	0.00972832
Arabis alpina	50452	GCA_000733195.1	AalpE01	Ensembl	298	21609	0.0137906
Brassica carinata	52824	GCA_016771965.1	BcarN01	NCBI	972	97148	0.0100054
Brassica juncea	3707	GCA_018703725.1	BjunE01	Ensembl	607	75016	0.00809161
Brassica napus	3708	GCF_020379485.1	BnapN01	NCBI	902	96440	0.00935297
Brassica oleracea	109376	GCA_000695525.1	BoleE01	Ensembl	614	59220	0.0103681
Brassica rapa	3711	GCA_000309985.1	BrapE01	Ensembl	556	41018	0.013555
Brassica rapa	3711	GCA_900412535.3	BrapN01	NCBI	516	52701	0.00979109
Brassica rapa R-o-18	1813537	GCA_017639395.1	BrapE02	Ensembl	396	43129	0.00918176
Camelina sativa	90675	GCA_000633955.1	CsatE01	Ensembl	1060	89275	0.0118734
Raphanus sativus	3726	GCF_000801105.2	RsatN01	NCBI	683	52314	0.0130558
Thlaspi arvense	13288	GCA_911865555.2	TarvN01	NCBI	269	26392	0.0101925
Brassica nigra	3710	NI100V2	BnigA01	BRAD	541	59852	0.00903896
Beta vulgaris	3555	GCA_000511025.2	BvulE01	Ensembl	268	26521	0.0101052
Fagopyrum tataricum	62330	PMID28866080	FtatA01	MBKBASE	336	31839	0.0105531
Gypsophila paniculata	235358	CNA0050895	GpanA01	CNSA	238	24709	0.00963212
Spinacia oleracea	3562	PMID28537264	SoleA01	SPINACHBASE	318	25495	0.012473
Tripterygium wilfordii	458696	GCF_013401445.1	TwilN01	NCBI	295	27860	0.0105887
Chlamydomonas reinhardtii	3055	GCA_000002595.3	CreiE01	Ensembl	110	17743	0.00619963
Chloropicon primus	1764295	GCA_023205875.1	CpriN01	NCBI	9	8627	0.00104324
Nyssa sinensis	561372	GCA_008638375.1	NsinN01	NCBI	528	36241	0.0145691
Citrullus lanatus	3654	GCA_000238415.2	ClanE01	Ensembl	306	22541	0.0135753
Cucumis sativus	3659	GCA_000004075.2	CsatE03	Ensembl	292	29211	0.00999623
Cucurbita argyrosperma	37648	GCA_018691285.1	CargN01	NCBI	387	30365	0.0127449
Cucumis melo	3656	GCF_025177605.1	CmelA01	NCBI	308	20741	0.0148498
Cucurbita moschata	3662	PMID28917590	CmosA01	CuGenDB	398	32205	0.0123583
Cucurbita pepo	3663	GCF_002806865.2	CpepA01	NCBI	467	29279	0.01595
Lagenaria siceraria	3668	PMID28940759	LsicA01	CuGenDB	308	22472	0.0137059
Taxus chinensis	29808	GCA_019776745.2	TchiN01	NCBI	285	44770	0.00636587
Cyanidioschyzon merolae	280699	GCA_000091205.1	CmerE01	Ensembl	1	4973	0.000201086
Dioscorea alata	55571	GCA_020875875.1	DalaN01	NCBI	469	25189	0.0186192
Dioscorea zingiberensis	325984	GCA_026586065.1	DzinN01	NCBI	450	30319	0.0148422
Lonicera japonica	105884	GWHAAZE00000000	LjapA01	NGDC	415	33939	0.0122278
Actinidia chinensis	1590841	GCA_003024255.1	AchiE01	Ensembl	549	33044	0.0166142
Camellia lanceoleosa	1840588	GCA_025200525.1	ClanN01	NCBI	571	54167	0.0105415
Camellia sinensis	4442	GCA_013676235.1	CsinN01	NCBI	342	32356	0.0105699
Rhododendron griersonianum	479676	GCA_018127125.1	RgriN01	NCBI	383	38146	0.0100404
Rhododendron molle	49168	GCA_025413875.1	RmolN01	NCBI	467	40021	0.0116689
Rhododendron simsii	118357	GCA_014282245.1	RsimN01	NCBI	396	32999	0.0120004
Rhododendron williamsianum	262921	GCA_009746105.1	RwilN01	NCBI	207	23549	0.00879018
Vaccinium darrowii	229202	GCA_020921065.1	VdarN01	NCBI	380	34806	0.0109177
Actinidia eriantha	165200	PMID30942870	AeriA01	GIGADB	396	42988	0.00921187
Arachis hypogaea	3818	GCA_003713155.1	AhypN03	NCBI	1056	70941	0.0148856
Arachis hypogaea	3818	GCA_004170445.1	AhypN01	NCBI	756	72234	0.010466
Bauhinia variegata	167791	GCA_022379115.2	BvarN01	NCBI	586	37948	0.0154422
Cajanus cajan	3821	GCA_000340665.1	CcajE01	Ensembl	419	48618	0.00861821
Glycine max	3847	GCA_000004515.4	GmaxE01	Ensembl	975	55897	0.0174428
Glycine max	3847	GCA_014282085.1	GmaxN01	NCBI	414	30721	0.0134761
Glycine max	3847	GCA_014282035.1	GmaxN06	NCBI	645	46092	0.0139938
Glycine max	3847	GCA_014282095.1	GmaxN05	NCBI	698	58338	0.0119648
Glycine max	3847	GCA_020497155.1	GmaxN02	NCBI	721	58570	0.0123101
Glycine max	3847	GCA_014282145.1	GmaxN03	NCBI	767	57350	0.013374
Glycine max	3847	GCA_012273815.2	GmaxN04	NCBI	882	57345	0.0153806
Glycine soja	3848	GCF_004193775.1	GsojN01	NCBI	952	55539	0.0171411
Glycine soja	3848	GCA_014282345.1	GsojN02	NCBI	791	57501	0.0137563
Lupinus albus	3870	GCA_009771035.1	LalbN01	NCBI	441	38258	0.011527
Lupinus angustifolius	3871	GCA_001865875.1	LangE01	Ensembl	452	33074	0.0136663
Medicago truncatula	3880	GCA_000219495.2	MtruE01	Ensembl	728	50444	0.0144318
Phaseolus vulgaris	3885	GCA_000499845.1	PvulE01	Ensembl	543	28134	0.0193005
Pisum sativum	3888	GCA_900700895.2	PsatE01	Ensembl	388	43691	0.00888055
Quillaja saponaria	32244	GCA_029379385.1	QsapN01	NCBI	568	36026	0.0157664
Senna tora	362788	GCA_014851425.1	StorN01	NCBI	370	45268	0.00817354
Spatholobus suberectus	455371	GCA_004329165.1	SsubN01	NCBI	424	31106	0.0136308
Trifolium pratense	57577	GCA_900079335.1	TpraE01	Ensembl	442	39917	0.011073
Trifolium repens	3899	GCA_030408175.1	TrepN01	NCBI	1086	78174	0.0138921
Vicia faba	3906	GCA_948472305.1	VfabN01	NCBI	474	34379	0.0137875
Vigna angularis	3914	GCA_001190045.1	VangE01	Ensembl	461	33860	0.0136149
Vigna radiata	3916	GCA_000741045.2	VradE01	Ensembl	324	22368	0.014485
Vigna unguiculata	3917	GCA_004118075.1	VungE01	Ensembl	614	31812	0.0193009
Cercis chinensis	161750	GWHBHAK00000000	CchiA01	NGDC	247	31776	0.00777316
Dalbergia odorifera	499988	PMID32808664	DodoA01	GIGADB	366	30310	0.0120752
Medicago sativa	3879	PMID32427850	MsatA01	FIGSHARE	2459	164632	0.0149363
Vigna umbellata	87088	PMID36175442	VumbA01	FIGSHARE	457	26736	0.0170931
Carpinus fangiana	176857	GCA_006937295.1	CfanN01	NCBI	223	27381	0.00814433
Carya illinoinensis	32201	GCF_018687715.1	CillN01	NCBI	785	32267	0.0243283
Carya illinoinensis	32201	GCA_018688675.1	CillN04	NCBI	782	33280	0.0234976
Carya illinoinensis	32201	GCA_018689175.1	CillN02	NCBI	756	31042	0.0243541
Carya illinoinensis	32201	GCA_016808215.1	CillN03	NCBI	747	31911	0.0234089
Corylus avellana	13451	GCA_901000735.2	CaveE01	Ensembl	478	25732	0.0185761
Juglans regia	51240	GCA_001411555.2	JregE01	Ensembl	801	40487	0.0197841
Morella rubra	262757	GCA_003952965.2	MrubN01	NCBI	464	29351	0.0158087
Quercus lobata	97700	GCA_001633185.2	QlobE01	Ensembl	1084	39366	0.0275365
Quercus robur	38942	GCF_932294415.1	QrobA01	OGS	780	32231	0.0242003
Physcomitrium patens	3218	GCA_000002425.2	PpatE01	Ensembl	229	32234	0.0071043
Catharanthus roseus	4058	GCA_024505715.1	CrosN01	NCBI	267	37298	0.00715856
Coffea canephora	49390	GCA_900059795.1	CcanE01	Ensembl	537	25574	0.0209979
Buddleja alternifolia	168488	GCA_019426215.1	BaltN01	NCBI	383	29434	0.0130122
Fraxinus pennsylvanica	56036	GCA_912172775.2	FpenN01	NCBI	459	35469	0.0129409
Olea europaea	158383	GCA_902713445.1	OeurE01	Ensembl	752	55576	0.013531
Olea europaea var. sylvestris	158386	GCA_002742605.1	OeurE02	Ensembl	486	50678	0.00958996
Paulownia fortunei	586722	GCA_019321725.1	PforN01	NCBI	470	31673	0.0148391
Salvia splendens	180675	GCF_004379255.2	SsplN01	NCBI	706	56257	0.0125495
Sesamum indicum	4182	GCA_000512975.1	SindE01	Ensembl	317	25172	0.0125934
Salvia miltiorrhiza	226208	GWHAOSJ00000000	SmilA01	NGDC	438	27987	0.0156501
Strobilanthes cusia	222567	PMID32981147	ScusA01	SCGD	534	32148	0.0166107
Tectona grandis	41396	PMID30698701	TgraA01	GIGADB	575	35845	0.0160413
Persea americana	3435	GCA_029852735.1	PameN01	NCBI	342	42442	0.00805806
Diphasiastrum complanatum	34168	GCA_029204225.1	DcomN01	NCBI	344	31430	0.010945
Erythroxylum novogranatense	1862640	GCA_029891385.1	EnovN01	NCBI	506	28604	0.0176898
Euphorbia peplus	38846	GCA_028411795.1	EpepN01	NCBI	413	25473	0.0162132
Hevea brasiliensis	3981	GCF_030052815.1	HbraN01	NCBI	915	35316	0.0259089
Manihot esculenta	3983	GCA_001659605.1	MescE01	Ensembl	620	33044	0.0187629
Populus deltoides	3696	GCA_015852605.2	PdelN01	NCBI	375	31722	0.0118214
Populus tomentosa	118781	GCA_018804465.1	PtomN01	NCBI	1049	59102	0.017749
Populus trichocarpa	3694	GCA_000002775.4	PtriE01	Ensembl	788	34699	0.0227096
Salix brachista	2182728	GCA_009078335.1	SbraN01	NCBI	386	30209	0.0127776
Salix dunnii	1413687	GCA_015731905.1	SdunN01	NCBI	357	29822	0.011971
Salix koriyanagi	2511006	GCA_029228605.1	SkorN01	NCBI	268	30258	0.00885716
Salix purpurea	77065	GCA_029228495.1	SpurN01	NCBI	282	31352	0.00899464
Salix suchowensis	1278906	GCA_029030765.1	SsucN01	NCBI	245	30650	0.00799347
Salix udensis	889485	GCA_029204005.1	SudeN01	NCBI	243	30303	0.00801901
Salix viminalis	40686	GCA_029228465.1	SvimN01	NCBI	246	30435	0.0080828
Gossypium anomalum	47600	GCA_019455425.1	GanoN01	NCBI	463	37016	0.0125081
Gossypium australe	47621	GCA_005393395.2	GausN01	NCBI	394	34577	0.0113949
Gossypium barbadense	3634	GCA_008761655.1	GbarN01	NCBI	1339	74561	0.0179585
Gossypium darwinii	34276	GCA_007990325.1	GdarN01	NCBI	1349	78303	0.0172279
Gossypium davidsonii	34287	GCA_013677245.1	GdavN01	NCBI	428	30022	0.0142562
Gossypium gossypioides	34282	GCA_013467495.1	GgosN01	NCBI	347	22426	0.0154731
Gossypium harknessii	34285	GCA_013677255.1	GharN01	NCBI	367	28473	0.0128894
Gossypium hirsutum	3635	GCF_007990345.1	GhirN01	NCBI	1290	75376	0.0171142
Gossypium klotzschianum	34286	GCA_013677235.1	GkloN01	NCBI	447	29825	0.0149874
Gossypium laxum	34288	GCA_013511315.1	GlaxN01	NCBI	419	26030	0.0160968
Gossypium lobatum	34289	GCA_013467485.1	GlobN01	NCBI	367	28151	0.0130368
Gossypium mustelinum	34275	GCA_007990455.1	GmusN01	NCBI	1311	74660	0.0175596
Gossypium raimondii	29730	GCA_000327365.1	GraiE01	Ensembl	692	38208	0.0181114
Gossypium schwendimanii	34291	GCA_013677275.1	GschN01	NCBI	442	30518	0.0144833
Gossypium stocksii	47602	GCA_020496765.1	GstoN01	NCBI	531	46215	0.0114898
Gossypium tomentosum	34277	GCA_007990485.1	GtomN01	NCBI	1328	78281	0.0169645
Gossypium trilobum	34281	GCA_013467465.1	GtriN01	NCBI	449	28298	0.0158668
Theobroma cacao Belizian Criollo B97-61/B2	3641	GCA_000208745.2	TcacE01	Ensembl	422	21146	0.0199565
Theobroma cacao Matina 1-6	3641	GCA_000403535.1	TcacE02	Ensembl	487	29188	0.0166849
Aquilaria sinensis	210372	PMID32118265	AsinA01	GIGADB	383	29203	0.0131151
Hibiscus cannabinus	229543	GWHACDB00000000	HcanA01	NGDC	846	64861	0.0130433
Bathycoccus prasinos	41875	GCF_002220235.1	BpraN01	NCBI	3	7900	0.000379747
Micromonas commoda	296587	GCF_000090985.2	McomN01	NCBI	1	10107	9.89413e-05
Ostreococcus lucimarinus	436017	GCA_000092065.1	OlucE01	Ensembl	1	7603	0.000131527
Marchantia polymorpha	3197	PMID32004456	MpolA01	MarpolBase	156	19355	0.00805993
Corymbia citriodora	360336	GCA_014858505.1	CcitE01	Ensembl	1113	35628	0.0312395
Melastoma candidum	119954	GCA_023653495.1	McanN01	NCBI	475	40938	0.0116029
Eucalyptus grandis	71139	GCF_016545825.1	EgraA01	NCBI	1054	33352	0.0316023
Punica granatum	22663	GCF_007655135.1	PgraA01	NCBI	418	23795	0.0175667
Nymphaea colorata	210225	GCA_008831285.1	NcolE01	Ensembl	348	28438	0.0122371
Averrhoa carambola	28974	GWHABKE00000000	AcarA01	NGDC	332	24531	0.0135339
Aristolochia fimbriata	158543	GCA_019845555.1	AfimN01	NCBI	233	21838	0.0106695
Piper nigrum	13216	PMID31619678	PnigA01	GCGI	561	63465	0.00883952
Aegilops tauschii	200361	GCA_002575655.1	AtauE01	Ensembl	612	39614	0.0154491
Avena sativa OT3098	4498	GCA_022788535.1	AsatE01	Ensembl	1229	65023	0.018901
Avena sativa Sang	4498	GCA_910574605.1	AsatE02	Ensembl	1460	80600	0.0181141
Brachypodium distachyon	15368	GCA_000005505.4	BdisE01	Ensembl	501	34310	0.0146022
Carex littledalei	544730	GCA_011114355.1	ClitN01	NCBI	228	22441	0.01016
Digitaria exilis	1010633	GCA_902859565.1	DexiE01	Ensembl	549	59843	0.00917401
Echinochloa crus-galli	90397	GCA_020466025.1	EcruE01	Ensembl	988	103783	0.00951986
Eragrostis curvula	38414	GCA_007726485.1	EcurE01	Ensembl	629	55182	0.0113986
Eragrostis tef	110835	GCA_024500355.1	EtefE01	Ensembl	814	65879	0.012356
Hordeum vulgare	112509	GCA_904849725.1	HvulE01	Ensembl	629	35825	0.0175576
Juncus effusus	13579	GCA_027726005.1	JeffN01	NCBI	346	18942	0.0182663
Leersia perrieri	77586	GCA_000325765.3	LperE01	Ensembl	482	29078	0.0165761
Lolium perenne	4522	GCA_019359855.1	LperE02	Ensembl	526	38867	0.0135333
Oryza barthii	65489	GCA_000182155.2	ObarE01	Ensembl	471	34575	0.0136226
Oryza brachyantha	4533	GCA_000231095.2	ObraE01	Ensembl	472	32037	0.014733
Oryza glumipatula	40148	GCA_000576495.1	OgluE01	Ensembl	503	35735	0.0140758
Oryza meridionalis	40149	GCA_000338895.2	OmerE01	Ensembl	428	29308	0.0146035
Oryza nivara	4536	GCA_000576065.1	OnivE01	Ensembl	520	36313	0.0143199
Oryza punctata	4537	GCA_000573905.1	OpunE01	Ensembl	484	31762	0.0152383
Oryza sativa (circum-Aus1 var. N22)	1736659	GCA_001952365.2	OsatE13	Ensembl	516	36307	0.0142121
Oryza sativa (circum-Aus2 var. Natel Boro)	1736659	GCA_009831335.1	OsatE14	Ensembl	500	36190	0.013816
Oryza sativa (circum-Basmati var. ARC 10497)	1736658	GCA_009831255.1	OsatE15	Ensembl	502	36441	0.0137757
Oryza sativa (Geng/Japonica-sbtrp var. Chao Meo)	1736656	GCA_009831315.1	OsatE01	Ensembl	496	36998	0.0134061
Oryza sativa (Geng/Japonica-trop1 var. Azucena)	1736656	GCA_009830595.1	OsatE02	Ensembl	492	36625	0.0134334
Oryza sativa (Geng/Japonica-trop2 var. Ketan Nangka)	1736656	GCA_009831275.1	OsatE03	Ensembl	522	36611	0.014258
Oryza sativa (Xian/Indica-1A var. Zhenshan 97)	39946	GCA_001618795.1	OsatE04	Ensembl	500	35685	0.0140115
Oryza sativa (Xian/Indica-1B1 var. IR64)	39946	GCA_009914875.1	OsatE05	Ensembl	512	36099	0.0141832
Oryza sativa (Xian/Indica-1B2 var. PR106)	39946	GCA_009831045.1	OsatE06	Ensembl	500	36431	0.0137246
Oryza sativa (Xian/Indica-2A var. Gobol Sail)	39946	GCA_009831025.1	OsatE07	Ensembl	503	36236	0.0138812
Oryza sativa (Xian/Indica-2B var. Larha Mugad)	39946	GCA_009831355.1	OsatE08	Ensembl	500	36314	0.0137688
Oryza sativa (Xian/Indica-3A var. Lima)	39946	GCA_009829395.1	OsatE09	Ensembl	523	37042	0.0141191
Oryza sativa (Xian/Indica-3B1 var. Khao Yai Guang)	39946	GCA_009831295.1	OsatE10	Ensembl	521	36474	0.0142841
Oryza sativa (Xian/Indica-3B2 var. Liu Xu)	39946	GCA_009829375.1	OsatE11	Ensembl	642	43890	0.0146275
Oryza sativa (Xian/Indica-adm var. Minghui 63)	39946	GCA_001618785.1	OsatE12	Ensembl	519	36142	0.01436
Oryza sativa Indica Group	39946	GCA_000004655.2	OsatE16	Ensembl	584	40745	0.014333
Oryza sativa Japonica Group	39947	GCA_001433935.1	OsatE17	Ensembl	497	35804	0.0138811
Panicum hallii FIL2	206008	GCA_002211085.2	PhalE01	Ensembl	534	33805	0.0157965
Panicum hallii HAL2	1504633	GCA_003061485.1	PhalE02	Ensembl	514	33263	0.0154526
Panicum miliaceum	4540	GCA_003046395.2	PmilN01	NCBI	692	55964	0.0123651
Panicum virgatum	38727	GCF_016808335.1	PvirN01	NCBI	1088	80278	0.0135529
Paspalum vaginatum	158149	GCA_026573395.1	PvagN01	NCBI	609	35543	0.0171342
Rhynchospora breviuscula	2022672	GCA_027562975.1	RbreN01	NCBI	349	24339	0.0143391
Rhynchospora pubera	906938	GCA_028095005.1	RpubN01	NCBI	1318	91362	0.0144261
Rhynchospora tenuis	198213	GCA_027725995.1	RtenN01	NCBI	399	23215	0.0171872
Saccharum spontaneum	62335	GCA_003544955.1	SspoE01	Ensembl	763	53284	0.0143195
Secale cereale	4550	GCA_902687465.1	ScerE01	Ensembl	700	34441	0.0203246
Setaria italica	4555	GCA_000263155.2	SitaE01	Ensembl	531	35831	0.0148196
Setaria viridis	4556	GCA_005286985.1	SvirE01	Ensembl	569	38334	0.0148432
Sorghum bicolor	4558	GCA_000003195.3	SbicE01	Ensembl	516	34118	0.015124
Triticum aestivum	4565	GCA_900519105.1	TaesE01	Ensembl	2186	107545	0.0203264
Triticum aestivum Arinalrfor	4565	GCA_903993985.1	TaesE02	Ensembl	2256	143776	0.0156911
Triticum aestivum Jagger	4565	GCA_903993795.1	TaesE05	Ensembl	2212	140382	0.015757
Triticum aestivum Julius	4565	GCA_903994195.1	TaesE06	Ensembl	2240	140983	0.0158884
Triticum aestivum Kariega	4565	GCA_910594105.1	TaesE07	Ensembl	2274	116838	0.0194628
Triticum aestivum Lancer	4565	GCA_903993975.1	TaesE08	Ensembl	2228	140381	0.0158711
Triticum aestivum Landmark	4565	GCA_903995565.1	TaesE09	Ensembl	2217	140178	0.0158156
Triticum aestivum Mace	4565	GCA_903994175.1	TaesE10	Ensembl	2285	140569	0.0162554
Triticum aestivum Norin61	4565	GCA_904066035.1	TaesE11	Ensembl	2281	145065	0.015724
Triticum aestivum Refseqv2	4565	GCA_018294505.1	TaesE13	Ensembl	2154	106190	0.0202844
Triticum aestivum Renan	4565	GCA_937894285.1	TaesE14	Ensembl	1835	104368	0.017582
Triticum aestivum Stanley	4565	GCA_903994155.1	TaesE16	Ensembl	2228	140238	0.0158873
Triticum aestivum Sy Mattis	4565	GCA_903994185.1	TaesE17	Ensembl	2226	140629	0.0158289
Triticum dicoccoides	85692	GCA_002162155.1	TdicE01	Ensembl	1125	62569	0.0179801
Triticum spelta	58933	GCA_903994165.1	TspeE01	Ensembl	2011	113301	0.0177492
Triticum turgidum	4567	GCA_900231445.1	TturE01	Ensembl	1277	66545	0.01919
Triticum urartu	4572	GCA_003073215.1	TuraE01	Ensembl	567	41449	0.0136795
Zea mays	4577	GCA_902167145.1	ZmayE01	Ensembl	465	39756	0.0116963
Zea mays	4577	GCA_003185045.1	ZmayN01	NCBI	445	38620	0.0115225
Ananas comosus	4615	PMID26523774	AcomA01	IPLANT	263	27024	0.00973209
Miscanthus sinensis	62337	PMID33116128	MsinA01	JGI	953	67789	0.0140583
Adiantum capillus-veneris	13818	GCA_014529385.2	AcapN01	NCBI	314	31244	0.0100499
Ceratopteris richardii	49495	GCA_020310875.1	CricN01	NCBI	392	36816	0.0106475
Protea cynaroides	273540	GCA_028583415.1	PcynN01	NCBI	323	33320	0.00969388
Ceratodon purpureus	3225	GCA_014871385.1	CpurN01	NCBI	292	31482	0.00927514
Coptis chinensis	261450	GCA_015680905.1	CchiN01	NCBI	243	40011	0.00607333
Papaver somniferum	3469	GCA_003573695.1	PsomE01	Ensembl	404	41770	0.00967201
Cannabis sativa female	3483	GCA_900626175.1	CsatE02	Ensembl	274	27236	0.0100602
Ficus carica	3494	GCA_009761775.1	FcarE01	Ensembl	596	37684	0.0158157
Malus domestica Golden	3750	GCA_002114115.1	MdomE01	Ensembl	659	40624	0.0162219
Prunus armeniaca	36596	GCA_020424065.1	ParmN01	NCBI	267	23780	0.0112279
Prunus dulcis	3755	GCA_902201215.1	PdulE01	Ensembl	464	27963	0.0165934
Prunus persica	3760	GCA_000346465.2	PperE01	Ensembl	511	26873	0.0190154
Rhamnella rubrinervis	2594499	GCA_007844105.2	RrubN01	NCBI	520	27165	0.0191423
Rosa chinensis	74649	GCA_002994745.2	RchiE01	Ensembl	772	45464	0.0169805
Ziziphus jujuba	714518	GCF_020796205.1	ZjujN01	NCBI	233	24191	0.00963168
Eriobotrya japonica	2843217	PMID32141509	EjapA01	GIGADB	851	45743	0.0186039
Fragaria vesca	57918	GCF_000184155.1	FvesA01	NCBI	353	22383	0.0157709
Prunus mume	102107	GCF_000346735.1	PmumA01	NCBI	472	23423	0.0201511
Pyrus bretschneideri	225117	PMID23149293	PbreA01	GDR	699	35096	0.0199168
Pyrus communis	23211	PMID31816089	PcomA01	GIGADB	481	37445	0.0128455
Acer negundo	4023	GCA_025594385.1	AnegN01	NCBI	340	29291	0.0116077
Acer saccharum	4024	GCA_030490815.1	AsacN01	NCBI	421	38583	0.0109115
Acer yangbiense	1000413	GCA_008009225.1	AyanN01	NCBI	234	28308	0.00826621
Citrus sinensis	2711	GCF_022201045.2	CsinN02	NCBI	590	27807	0.0212177
Melia azedarach	155640	GCA_028052125.1	MazeN01	NCBI	494	26712	0.0184936
Pistacia atlantica	434234	GCA_026229545.1	PatlN01	NCBI	255	34842	0.00731875
Pistacia integerrima	434235	GCA_026225825.1	PintN01	NCBI	289	34132	0.00846713
Xanthoceras sorbifolium	99658	GCA_020796215.1	XsorN01	NCBI	332	21958	0.0151198
Acer truncatum	47965	PMID32772482	AtruA01	FIGSHARE	271	28438	0.0095295
Atalantia buxifolia	76974	GCA_002013935.1	AbuxA01	NCBI	278	26021	0.0106837
Citrus grandis	37334	GCA_002006925.1	CgraA01	NCBI	509	30123	0.0168974
Toona sinensis	443222	PMID33421343	TsinA01	CNSA	267	34345	0.00777406
Anisodus acutangulus	402998	GCA_029783415.1	AacuN01	NCBI	541	38129	0.0141887
Capsicum annuum	4072	GCA_000512255.2	CannE01	Ensembl	543	35845	0.0151486
Capsicum baccatum	33114	GCA_002271885.2	CbacN01	NCBI	498	35853	0.0138901
Ipomoea triloba	35885	GCA_003576645.1	ItriE01	Ensembl	628	31358	0.0200268
Nicotiana attenuata	49451	GCA_001879085.1	NattE01	Ensembl	365	33320	0.0109544
Solanum commersonii	4109	GCA_018258275.1	ScomN01	NCBI	373	65112	0.00572859
Solanum lycopersicum	4081	GCA_000188115.3	SlycE01	Ensembl	341	34429	0.00990444
Solanum tuberosum	4113	GCA_020169585.1	StubN01	NCBI	500	37965	0.01317
Solanum tuberosum	4113	GCA_020169535.1	StubN02	NCBI	540	38661	0.0139676
Solanum tuberosum	4113	GCA_020169555.1	StubN03	NCBI	519	38210	0.0135828
Solanum tuberosum	4113	GCA_020169575.1	StubN04	NCBI	503	37999	0.0132372
Solanum tuberosum RH89-039-16	4113	GCA_014189475.1	StubE02	Ensembl	405	36862	0.0109869
Solanum chacoense M6	4108	PMID29405524	SchaA01	DAYAD	541	37740	0.0143349
Scenedesmus sp. PABB004	2742167	GCA_014905635.1	Ssp.N01	NCBI	16	7083	0.00225893
Tetradesmus obliquus	3088	GCA_030272155.1	ToblN01	NCBI	46	14738	0.00312118
Sphagnum fallax	53036	GCA_021442195.1	SfalN01	NCBI	322	25100	0.0128287
Sphagnum magellanicum	128215	GCA_021904315.1	SmagN01	NCBI	311	25227	0.0123281
Tetracentron sinense	13715	GCA_015143295.1	TsinN01	NCBI	490	32687	0.0149907
Trochodendron aralioides	4407	PMID31738437	TaraA01	GIGADB	493	35328	0.0139549
Vitis rotundifolia	103349	GCA_030254885.1	VrotN01	NCBI	626	27334	0.0229019
Vitis vinifera	29760	GCF_000003745.3	VvinN01	NCBI	335	26346	0.0127154
Musa balbisiana	52838	GCA_004837865.1	MbalN01	NCBI	343	33022	0.010387
Musa troglodytarum	320322	GCA_023547065.1	MtroN01	NCBI	404	37577	0.0107513
Zingiber officinale	94328	GCF_018446385.1	ZoffN01	NCBI	1021	73003	0.0139857

### Sheet: Table S2
Table S2. Pfam HMMs used for RLK family classification.
Family	Pfam IDs
LRR	PF18805, PF18831, PF18837, PF00560, PF07723, PF07725, PF12799, PF13306, PF13516, PF13855, PF14580, PF01463, PF08263, PF01462, PF20141
G-LecRLK	PF01453, PF00954, PF08276, PF00024, PF14295
L-LecRLK	PF00139
C-LecRLK	PF00059
WAK	PF13947, PF14380, PF00008, PF08488, PF07645, PF12662, PF12947
CrRLK1L	PF11721, PF12819
LysM	PF01476
CRK	PF01657
Thaumatin	PF00314
CR-like	PF13540
SPARK	PF19160
GH18	PF00704
GH19	PF00182
CAP	PF00188
PRIMA1	PF16101
PERK	Sequence clustering
UD1	Sequence clustering
UN	-
